# YAP1-induced super-enhancer rewiring mediates gene–environment-driven malignant reprogramming and metastatic ecosystem formation in head and neck cancer

**DOI:** 10.64898/2026.11.15.766730

**Authors:** Masaaki Higashihara, Kuniaki Sato, Hirofumi Omori, Noritaka Komune, Takahiro Hongo, Takuya Nakagawa, Masashige Bando, Ryuichiro Nakato, Fumihito Miura, Hiromitsu Araki, Takafumi Nakano, Kenichi Taguchi, Takashi Nakagawa, Takashi Ito, Katsuhiko Shirahige, J Silvio Gutkind, Atsushi Kaneda, Muneyuki Masuda

## Abstract

Head and neck squamous cell carcinoma (HNSCC) is characterized by frequent *TP53* mutations, which are insufficient for tumorigenesis and largely undruggable, underscoring the need to define epigenetic mechanisms driving cancer evolution. Here we show that *TP53* mutation facilitates YAP1-dependent transcriptional reprogramming, driving epigenetic tumor evolution by hijacking tissue-regenerative programs. Integrated multi-omics analyses of mouse models and multiregional human HNSCC samples reveal that global chromatin architecture remains largely stable during progression, whereas YAP1 dynamically redistributes to newly formed super-enhancers accompanied by enhancer DNA hypomethylation. Mechanistically, YAP1 establishes an IL6-dependent feedforward loop and cooperates with stage-specific transcription factors, including FOXM1, ΔNp63, and PITX2. The YAP1–PITX2 axis promotes partial EMT, cancer-associated fibroblast activation, and lymph node metastasis, resulting in a fibrotic and immunosuppressive metastatic ecosystem. These findings identify a YAP1-driven epigenetic circuit as a central hub linking environmental stress to malignant reprogramming and highlight a potential therapeutic vulnerability in HNSCC.
