## Supplementary material for "YAP1-induced super-enhancer rewiring mediates gene–environment-driven malignant reprogramming and metastatic ecosystem formation in head and neck cancer": Supple data 2

### Sheet: README
Supplementary Data | YC3M and YC5M gene modules
Description
This workbook contains the gene lists comprising the YC3M and YC5M modules identified in human HNSCC samples.
Data sheet	Contents	Columns	Notes
YC3M & YC5M	Genes comprising the YC3M and YC5M modules	Ensembl gene ID; Gene symbol	YC3M and YC5M are presented as separate gene lists.
Abbreviations
YC3M, YAP1-associated cluster 3 module; YC5M, YAP1-associated cluster 5 module; HNSCC, head and neck squamous cell carcinoma.

### Sheet: YC3M & YC5M
YC3M			YC5M
Geneid	GeneSymbol2		Geneid	GeneSymbol2
ENSG00000025708	TYMP		ENSG00000011332	DPF1
ENSG00000029153	ARNTL2		ENSG00000053524	MCF2L2
ENSG00000062038	CDH3		ENSG00000058085	LAMC2
ENSG00000062716	VMP1		ENSG00000062038	CDH3
ENSG00000073150	PANX2		ENSG00000062716	VMP1
ENSG00000075618	FSCN1		ENSG00000073282	TP63
ENSG00000078098	FAP		ENSG00000087494	PTHLH
ENSG00000087494	PTHLH		ENSG00000090104	RGS1
ENSG00000088325	TPX2		ENSG00000092068	SLC7A8
ENSG00000092931	MFSD11		ENSG00000092931	MFSD11
ENSG00000094804	CDC6		ENSG00000105329	TGFB1
ENSG00000100036	SLC35E4		ENSG00000108821	COL1A1
ENSG00000100985	MMP9		ENSG00000108829	LRRC59
ENSG00000105889	STEAP1B		ENSG00000110427	KIAA1549L
ENSG00000106244	PDAP1		ENSG00000111863	ADTRP
ENSG00000106246	PTCD1		ENSG00000113600	C9
ENSG00000110427	KIAA1549L		ENSG00000114346	ECT2
ENSG00000111863	ADTRP		ENSG00000117009	KMO
ENSG00000113600	C9		ENSG00000117724	CENPF
ENSG00000114346	ECT2		ENSG00000120742	SERP1
ENSG00000117394	SLC2A1		ENSG00000122641	INHBA
ENSG00000121853	GHSR		ENSG00000122861	PLAU
ENSG00000126353	CCR7		ENSG00000126787	DLGAP5
ENSG00000131747	TOP2A		ENSG00000131203	IDO1
ENSG00000138180	CEP55		ENSG00000134013	LOXL2
ENSG00000141378	PTRH2		ENSG00000134256	CD101
ENSG00000143185	XCL2		ENSG00000141378	PTRH2
ENSG00000145934	TENM2		ENSG00000147689	FAM83A
ENSG00000152592	DMP1		ENSG00000151388	ADAMTS12
ENSG00000157551	KCNJ15		ENSG00000157551	KCNJ15
ENSG00000162458	FBLIM1		ENSG00000162458	FBLIM1
ENSG00000162493	PDPN		ENSG00000162493	PDPN
ENSG00000162894	FCMR		ENSG00000162892	IL24
ENSG00000163735	CXCL5		ENSG00000162894	FCMR
ENSG00000163739	CXCL1		ENSG00000163568	AIM2
ENSG00000169607	CKAP2L		ENSG00000164465	DCBLD1
ENSG00000176170	SPHK1		ENSG00000165685	TMEM52B
ENSG00000176788	BASP1		ENSG00000167720	SRR
ENSG00000176998	HCG4		ENSG00000171517	LPAR3
ENSG00000183760	ACP7		ENSG00000172803	SNX32
ENSG00000184445	KNTC1		ENSG00000176153	GPX2
ENSG00000187775	DNAH17		ENSG00000176170	SPHK1
ENSG00000188312	CENPP		ENSG00000178860	MSC
ENSG00000188760	TMEM198		ENSG00000180332	KCTD4
ENSG00000196562	SULF2		ENSG00000183760	ACP7
ENSG00000204623	ZNRD1ASP		ENSG00000184445	KNTC1
ENSG00000205693	MANSC4		ENSG00000184613	NELL2
ENSG00000207704	MIR548AA1		ENSG00000187775	DNAH17
ENSG00000214193	SH3D21		ENSG00000188312	CENPP
ENSG00000222378	RNA5SP44		ENSG00000196526	AFAP1
ENSG00000226648	PLCG1-AS1		ENSG00000198846	TOX
ENSG00000229666	MAST4-AS1		ENSG00000203865	ATP1A1-AS1
ENSG00000229950	TFAP2A-AS1		ENSG00000204623	ZNRD1ASP
ENSG00000230521	HCG4P7		ENSG00000204949	FAM83A-AS1
ENSG00000232713	RPS12P3		ENSG00000205413	SAMD9
ENSG00000233058	LINC00884		ENSG00000205693	MANSC4
ENSG00000244573	RPL30P11		ENSG00000229950	TFAP2A-AS1
ENSG00000245311	ARNTL2-AS1		ENSG00000230521	HCG4P7
ENSG00000249673	NOP14-AS1		ENSG00000231480	SNRPGP13
ENSG00000250536	ABHD17AP3		ENSG00000232713	RPS12P3
ENSG00000254388	DUTP2		ENSG00000240766	PLCXD2-AS1
ENSG00000258777	HIF1A-AS1		ENSG00000244265	SIAH2-AS1
ENSG00000278709	NKILA		ENSG00000244573	RPL30P11
ENSG00000281376	ABALON		ENSG00000245311	ARNTL2-AS1
ENSG00000284194	SCO2		ENSG00000248599	FLJ42969
			ENSG00000249992	TMEM158
			ENSG00000251381	LINC00958
			ENSG00000258777	HIF1A-AS1
			ENSG00000258955	LINC00519
			ENSG00000278709	NKILA
			ENSG00000281376	ABALON
