## Supplementary material for "YAP1-induced super-enhancer rewiring mediates gene–environment-driven malignant reprogramming and metastatic ecosystem formation in head and neck cancer": SUpple data3Source data

### Sheet: README
Supplementary Data 3 | Gene signatures used for transcriptomic and spatial analyses
Description
This workbook contains the gene signatures and marker gene sets used for functional, transcriptomic, and spatial analyses in this study, together with their sources and constituent genes.
Contents
Item	Description	Source information	Use
Gene signatures	Curated and study-defined gene sets used in downstream analyses.	Sources are provided in the corresponding data sheet where available.	Functional annotation, gene-set activity analyses, and spatial ecosystem characterization.
Notes
Gene-set names, source information, and constituent genes should be interpreted as defined in the corresponding data sheet and Methods. HNSCC, head and neck squamous cell carcinoma.

### Sheet: Module_summary
Module / signature name	Source	Description	Genes / source file
CAF module	Literature	CAF / stromal marker module	COL1A1, COL1A2, FAP, PDGFRA, ACTA2, TAGLN
TGF-beta CAF signature	Dominguez et al Cancer Discov 2020;10(2):232-253	TGF-beta-induced CAF / myCAF-like signature	MMP11, COL11A1, C1QTNF3, CTHRC1, COL12A1, COL10A1, COL5A2, THBS2, AEBP1, LRRC15, ITGA11
Epithelial_Tumor	Literature	Epithelial / tumor-like marker score	EPCAM, KRT8, KRT18, KRT5, KRT14, KRT17, TP63, SOX2
Proliferation	Literature	Proliferation marker score	MKI67, TOP2A, CENPF, CDC20, BIRC5, TK1
CAF	Literature	CAF marker score	COL1A1, COL1A2, COL3A1, FAP, ACTA2, TAGLN, PDPN, PDGFRA, LRRC15
T_cell	Literature	T-cell marker score	CD3D, CD3E, CD2, TRAC, CD8A, CD8B, FOXP3
B_cell	Literature	B-cell / plasma-cell marker score	MS4A1, CD79A, CD79B, MZB1, JCHAIN
Myeloid_Macro	Literature	Myeloid / macrophage marker score	LYZ, CD68, CD163, LST1, AIF1, C1QA, C1QB
MDSC_like	Literature	MDSC-like / inflammatory myeloid marker score	S100A8, S100A9, ARG1, IL1B, CXCL8, FCN1, LILRB2
Endothelial	Literature	Endothelial marker score	PECAM1, VWF, KDR, ENG, RAMP2
p-EMT	Puram et al Cell 2017;171(7):1611-1624 e24.	HNSCC pEMT signature	VIM, ITGA5, TGFBI, MMP10, MMP2, PDPN, LAMC2, INHBA, SERPINE1, LAMB3, EMP3, P4HA2, LAMA3, CDH13,TNC
T cell/myeloid	Literature	Lymphoid–myeloid immune module	PTPRC, CD3D, CD3E, CD2, LCK, TYROBP, LST1, LYZ
Tcell_exhaustion	Literature	T-cell exhaustion marker score	PDCD1, CTLA4, HAVCR2, LAG3, TIGIT
Treg	Literature	Treg marker score	FOXP3, IL2RA, CTLA4, IKZF2, TNFRSF18
Exhaustion_Score	Literature	Expanded exhaustion marker score used in CD8/exhaustion plot	PDCD1, CTLA4, LAG3, HAVCR2, TIGIT, TOX, CXCL13, ENTPD1
